# Compression of morbidity by interventions that steepen the survival curve

**DOI:** 10.1101/2023.10.04.560871

**Authors:** Yifan Yang, Avi Mayo, Tomer Levy, Naveh Raz, Dan Jarosz, Uri Alon

**Affiliations:** Department of Molecular Cell Biology, Weizmann Institute of Science, Rehovot, Israel; Stanford University School of Medicine, Stanford, CA, USA

## Abstract

Longevity research aims to extend the period of healthy life, known as the healthspan, and to minimize the duration of disability and morbidity, known as the sickspan. Most longevity interventions in model organisms extend healthspan, but it is not known whether they extend healthspan relative to the lifespan - that is, whether they compress relative sickspan. Here, we present a theory that predicts which interventions effectively compress relative sickspan. The theory is based on the shape of the survival curve - the fraction of organisms surviving as a function of age. Interventions that extend mean lifespan while preserving the shape of the survival curve, known as scaling, are predicted to extend the sickspan proportionally, without compressing it. Such interventions include caloric restriction and many other longevity interventions. Conversely, a small subset of interventions that extend lifespan and steepen the shape of the survival curve, are predicted to compress the relative sickspan. We explain this based on the saturating removal mathematical model of aging, and present evidence from longitudinal health data in mice, *Caenorhabditis elegans* and *Drosophila melanogaster*. We discuss longevity interventions in mice that steepen the survival curves, including senolytics, ketogenic diet, and agents that reduce glucose spikes and protect blood vessels, as potential candidates for compressing the sickspan. We apply the theory to combinations of longevity interventions and discuss human healthspan data. This approach offers potential strategies for compressing morbidity and extending healthspan.
