## Supplementary Data 1 for "Compression of morbidity by interventions that steepen the survival curve"

Label	Gender	Publication	Relative longevity (Ln)	Relative steepness (Ln)	p-value	KSm test stat	KSm p-value
17aE2	f	C2009	Around[0.006730443660488086, 0.0024587440665016606]	Around[-0.014962571176612512, 0.012151267957885736]	0.9192344669234158	0.6095085878136665	>= 0.8
17aE2	m	C2009	Around[0.10144509592690777, 0.0031663845436836198]	Around[0.4001201580724447, 0.017771485838068722]	0.011347808122215574	1.2760127911468004	0.07705235864720288
17aE2_16m	m	C2016	Around[0.16338159222945892, 0.0034242306780247036]	Around[0.3902636457258648, 0.015699949204667062]	4.905592834240229e-7	1.4219370038024752	0.035061118238423276
17aE2_20m	m	C2016	Around[0.11012560404925535, 0.004749155889238291]	Around[0.14971251499977606, 0.016229773322978938]	0.02462679992924372	0.7896754825340324	0.5746307864942519
17aE2_hi	f	C2011	Around[0.017335619453224257, 0.0024804832802883554]	Around[0.007832481722278066, 0.017018443188652293]	0.7563022886766615	0.7788206184925845	0.5945348576465341
17aE2_hi	m	C2011	Around[0.16755226806332238, 0.0037706990739272434]	Around[0.1378252400903081, 0.01215376009147501]	0.0003221130938252177	1.0181382911994894	0.2515624577163641
4-OH-PBN	f	C2004	Around[-0.03639111885076317, 0.002753806892283925]	Around[0.012711416974839344, 0.017878430330899555]	0.398732261535085	0.5720478461431148	>= 0.8
4-OH-PBN	m	C2004	Around[0.034842755213778207, 0.004209335583416265]	Around[-0.037045598889059186, 0.014292662666197714]	0.4708437859097247	0.6345438018544773	>= 0.8
ACA	f	C2009	Around[0.04646832814444016, 0.003115004851913241]	Around[-0.1136924698510205, 0.011613258677462282]	0.15757661923517538	0.5359053335432643	>= 0.8
ACA	f	C2012	Around[0.02109291328453116, 0.002583463810454537]	Around[-0.031233756013541593, 0.013593881241882664]	0.41708724656440893	0.6539483669031123	>= 0.8
ACA	m	C2009	Around[0.19707809535357487, 0.002527766035148286]	Around[0.3700819175472869, 0.01280573315447093]	4.431301527954311e-12	1.4419440488288215	0.03126493492563172
ACA	m	C2012	Around[0.060477645687641114, 0.003971158629557143]	Around[-0.008535367052254425, 0.013596790160952452]	0.21901987476185314	0.5985131491358354	>= 0.8
ACA_hi	f	C2013	Around[0.03509770315628172, 0.002445963226132751]	Around[0.016012517204881668, 0.01069136903842572]	0.3036483997860304	0.7260833483318136	0.6968069516977227
ACA_hi	m	C2013	Around[0.15954116272859828, 0.002585397168197368]	Around[0.4100162631278249, 0.012522869103512605]	5.797871607088234e-8	1.7713540728280346	0.0037641119248439884
ACA_lo	f	C2013	Around[0.009237316017994145, 0.002847399134809027]	Around[-0.2091501220710119, 0.014746323715110211]	0.21037504175152497	0.877104867283353	0.4293517715014506
ACA_lo	m	C2013	Around[0.09488329205635013, 0.0036196674114320456]	Around[0.15489704280081823, 0.009267041329568222]	0.003960137293903739	1.1739348654190838	0.12705960703079297
ACA_mid	f	C2013	Around[0.05010350818100662, 0.0028838101303332265]	Around[-0.13631595101729566, 0.012467026840904435]	0.059614483128411826	0.7826566881489958	0.5874548996587845
ACA_mid	m	C2013	Around[0.1574169856343132, 0.0026533522457748374]	Around[0.2787052905082889, 0.01266049098012889]	6.20229849892705e-7	1.3434386074843254	0.05412238523356539
Asp	f	C2004	Around[-0.0444500018991226, 0.0021209663238389437]	Around[0.18046870158642914, 0.015837929398042024]	0.04542227654803277	1.0346776576153582	0.23504729499790816
Asp	m	C2004	Around[0.0777098419290725, 0.0027639807806913654]	Around[0.2003381311642017, 0.01288166001134576]	0.021774809944220666	0.7370726368722272	0.6747554409309168
Asp_200	f	C2014	Around[0.016213239498746798, 0.003057259366285068]	Around[0.14478768989887839, 0.013257755954668566]	0.554994912973685	0.8374745612285684	0.4918506817898342
Asp_200	m	C2014	Around[-0.0011421024272331571, 0.003456669647704746]	Around[0.08113478287012528, 0.013042713478083064]	0.8413811187142162	0.7301024096018502	0.6886983746551618
Asp_60	f	C2014	Around[0.014076055967963472, 0.0026538795762677987]	Around[-0.06840515709808286, 0.012711289920201327]	0.7299524502643058	0.6045824216613216	>= 0.8
Asp_60	m	C2014	Around[-0.020715973593250545, 0.003421004874744734]	Around[-0.023753547167897033, 0.012985490702830393]	0.7205883896551294	0.6667833863062893	>= 0.8
BD	f	C2017	Around[0.012721693861788454, 0.0023199658466373026]	Around[-0.1501032972703612, 0.01592918027201266]	0.5438005530988085	0.6643146359052673	>= 0.8
BD	m	C2017	Around[0.07619285047254792, 0.0038473204645021668]	Around[0.49617952139566923, 0.012615023676755236]	0.0012082619388841074	1.2574392474911122	0.08465596199947739
bGPA	f	C2015	Around[-0.015379237266913166, 0.0028727762762953716]	Around[-0.12284217994215813, 0.013590621934322375]	0.762966881547328	0.611578711986434	>= 0.8
bGPA	m	C2015	Around[0.0003426578516379924, 0.0053011909587988406]	Around[-0.07519680394263367, 0.018802112700273422]	0.9689750885564629	0.6111288288604847	>= 0.8
Cana	f	C2016	Around[-0.005282567262988745, 0.002259569678199664]	Around[-0.18190524474173977, 0.015489444869448803]	0.5447809528790655	0.8807293374313394	0.42391549364120074
Cana	m	C2016	Around[0.12587357669309732, 0.0037947687131348953]	Around[0.24449287775612086, 0.014797302849709832]	0.0029376989107625833	1.1573991126975605	0.13724354487340987
CAPE_hi	f	C2005	Around[0.041548660318593916, 0.002476665042055097]	Around[-0.030853543823555582, 0.014244264361982643]	0.19193898389917605	0.8538865148426591	0.4652887120664966
CAPE_hi	m	C2005	Around[0.01401564214393337, 0.0036768238789335233]	Around[0.1234829939524079, 0.011012534602775202]	0.6212341226885326	0.6348779852763069	>= 0.8
CAPE_lo	f	C2005	Around[-0.002165909517969347, 0.00239108335270757]	Around[0.05095329320645232, 0.015461576651952814]	0.9382674967518071	0.5004125984421629	>= 0.8
CAPE_lo	m	C2005	Around[0.027166498192411282, 0.004134663989656254]	Around[0.20567559302529148, 0.013628119191337188]	0.26884900220209357	0.9418124749260637	0.3392987486297005
Capt	f	C2017	Around[0.04572496941317884, 0.002589897394895005]	Around[-0.12718232515749348, 0.01468870630277555]	0.06586631355625107	0.9247254952699587	0.3616467751966081
Capt	m	C2017	Around[0.11758291932992425, 0.004197355430263006]	Around[0.5443106639724861, 0.017175296795519684]	0.0005859995668757559	1.3067941337496545	0.0657250836627937
CC	f	C2016	Around[-0.0027567346923118214, 0.0021974343136368524]	Around[-0.1922595297619569, 0.011171878743265095]	0.33595740070754265	1.0693994736126742	0.2030946225172658
CC	m	C2016	Around[0.043897917939394286, 0.004024734213631671]	Around[0.20788152362418472, 0.012122250761893195]	0.1440088504729017	1.0174624135578554	0.25225561875535996
Cur	f	C2007	Around[0.031783968979870986, 0.0035004794069072227]	Around[-0.09325544630104421, 0.013106580959089224]	0.25717260335619996	0.628873301292286	>= 0.8
Cur	m	C2007	Around[0.020177614104672833, 0.004174925382635507]	Around[0.1595536763470146, 0.014279186627939762]	0.4765206280737553	0.7001610493424582	0.750283750897143
DMAG	f	C2015	Around[-0.038987708284696124, 0.002825452572882115]	Around[-0.14593608300282812, 0.01579883235153626]	0.2378345485875775	0.5740999600669555	>= 0.8
DMAG	m	C2015	Around[0.07813921845427901, 0.0038405781871547217]	Around[0.07915710088571146, 0.014767905165256019]	0.20878638345952866	0.9006971614265427	0.3948048950683323
Enal	f	C2005	Around[-0.01446707114761567, 0.0027686143350164377]	Around[-0.1589394629859241, 0.015829847566046853]	0.5225199682824774	0.8254307986850846	0.5119517860356384
Enal	m	C2005	Around[0.05285659738185351, 0.002915074684107826]	Around[0.3871376259634174, 0.01560161847818285]	0.020421359417791572	1.1145481370281614	0.166745276913237
FO_hi	f	C2010	Around[0.01739494235643924, 0.002691908442964614]	Around[0.1690577799107442, 0.014460244051417923]	0.5308318851763935	1.0653802770892054	0.20660984126077606
FO_hi	m	C2010	Around[-0.056613961486628915, 0.004910336246414152]	Around[-0.0056923869779471215, 0.014378528719851475]	0.34357074463089937	0.42376596473443595	>= 0.8
FO_lo	f	C2010	Around[-0.048715945127785217, 0.003536882598859676]	Around[0.05413043101163957, 0.015222415413112735]	0.2575903141576308	0.4759035828677636	>= 0.8
FO_lo	m	C2010	Around[0.03818840875581467, 0.00486583553411673]	Around[0.07203366825402525, 0.018252225507980224]	0.6311857378605897	0.7014023936318732	0.7476775663092424
GGA	f	C2016	Around[0.014406485440892135, 0.002868579364593411]	Around[-0.12761553435844974, 0.015222600548651828]	0.5700618076625241	0.5582319085812549	>= 0.8
GGA	m	C2016	Around[0.03907368757403537, 0.003401787649931083]	Around[0.24471867172102846, 0.014926783151161433]	0.25987198750193746	0.8366001573519368	0.49329275088141666
Gly	f	C2014	Around[0.049256042519058, 0.0025761716650155495]	Around[0.03756052381571904, 0.011877044568645329]	0.22272217188193705	0.4774922094089971	>= 0.8
Gly	m	C2014	Around[0.05098840363571105, 0.004408404860052139]	Around[0.0037666661646707238, 0.014620306446896911]	0.47716839743006656	0.5394310721539975	>= 0.8
GTE	f	C2007	Around[0.05752435144045429, 0.002059404499949015]	Around[0.3835562585914657, 0.014805311406711711]	0.00021973927562090318	1.497219955276321	0.022591354087596847
GTE	m	C2007	Around[0.04499792574768085, 0.003817861728488664]	Around[0.056263007796651145, 0.01806007257613249]	0.6092557330374413	0.7984743214960881	0.5587934888902749
HBX	f	C2012	Around[-0.02441296737368988, 0.0026269032082608824]	Around[0.01886484753917347, 0.013872342771967631]	0.6707306051889953	0.6122245349763604	>= 0.8
HBX	m	C2012	Around[-0.005482960233722512, 0.0030485557857280474]	Around[-0.03229071707072154, 0.011900080092423139]	0.9916937920672446	0.6345172194733762	>= 0.8
INT-767	f	C2012	Around[-0.012405273482836916, 0.0020601058254076173]	Around[0.0967267625930156, 0.014262936534252042]	0.6148307157600464	0.7666197347756888	0.6173837699891189
INT-767	m	C2012	Around[-0.036047102262149855, 0.0030153404894711277]	Around[0.1560358700296662, 0.01589851911972771]	0.09253824548883363	0.6765758927563301	>= 0.8
Inu	f	C2014	Around[0.01876394937387504, 0.002696678594942079]	Around[0.2767694353439705, 0.011658778894883905]	0.10656151292287785	0.8637253324034435	0.44982542357009364
Inu	m	C2014	Around[-0.032527174006413306, 0.0028169534762733377]	Around[0.027257993068586974, 0.0164721861633622]	0.4913457042899793	0.7528547105609174	0.6437574528248345
Leu	f	C2017	Around[-0.00789754624326777, 0.002520058465259573]	Around[0.00040269229178205323, 0.017269116387603863]	0.8025448515774761	1.0032444656686827	0.26717491165631396
Leu	m	C2017	Around[-0.011847193521535905, 0.004247469329172789]	Around[0.15369338746859515, 0.015229001515076002]	0.5223750259698378	0.5701921310840486	>= 0.8
MB	f	C2009	Around[0.010237856385621776, 0.002430046457667334]	Around[-0.1165145934127977, 0.011386652263439427]	0.5326738456339899	0.744339132207329	0.6603836619231346
MB	m	C2009	Around[-0.025017372899771018, 0.003314166866418165]	Around[0.014059415006284492, 0.012350848576931134]	0.7360058058090586	0.5044091348141071	>= 0.8
MCTO	f	C2007	Around[0.028698605285082026, 0.002979897428810045]	Around[-0.01654179863852732, 0.01294711325748111]	0.6922635050336439	0.4223425608477533	>= 0.8
MCTO	m	C2007	Around[-0.011134418679036577, 0.004319035233171334]	Around[-0.1491277005767212, 0.01433184027212558]	0.5985059239217647	0.48032283248288243	>= 0.8
Met	f	C2011	Around[-0.003178133220683992, 0.0024373726033205716]	Around[0.020404374662789566, 0.01059774489132617]	0.9298945385057092	0.5984251366713793	>= 0.8
Met	m	C2011	Around[0.07523127059823326, 0.003694781484569129]	Around[0.1913761037627314, 0.013593556123508783]	0.0789547828531145	0.9276052475416164	0.3578090517152712
MetRapa	f	C2011	Around[0.20757482950705206, 0.002178668179060632]	Around[-0.059034083642636626, 0.01354828918089454]	6.783230662511102e-19	1.1986941771131683	0.11297505013319921
MetRapa	m	C2011	Around[0.20000362941841718, 0.0040395417948474064]	Around[0.018411723292661858, 0.013801368257454445]	2.9052437947013043e-7	0.9653686411326695	0.3101416823718346
MIF098	f	C2016	Around[-0.022022172474174213, 0.002719111639326634]	Around[-0.1894543075335654, 0.013766896304147715]	0.4565873894755057	0.6513827940022696	>= 0.8
MIF098	m	C2016	Around[0.05526685364497417, 0.004799753733095533]	Around[0.1549878417648458, 0.014050800771683136]	0.39089136384509504	0.8446706721324679	0.4800860558342351
Min	f	C2015	Around[-0.027833394533128462, 0.0024045513321572522]	Around[-0.08173186344254069, 0.014008039216194468]	0.5096103784194093	0.5891459339384127	>= 0.8
Min	m	C2015	Around[0.03631776577429061, 0.004389274702899579]	Around[0.11645999592529774, 0.01783443380455928]	0.7256555011882349	0.732182106731173	0.684522273978008
MitoQ	f	C2015	Around[-0.013117176356913505, 0.0027242759033089554]	Around[-0.0017997547939791918, 0.014596056863641647]	0.8442170587936026	0.5239474763223957	>= 0.8
MitoQ	m	C2015	Around[0.005373560607755764, 0.004344181717910579]	Around[-0.023007441247064407, 0.014408997888564139]	0.8908405745836706	0.5849589850842863	>= 0.8
NDGA	f	C2004	Around[0.006806365926491994, 0.0026947278177672836]	Around[0.1286957644602177, 0.015105476618804304]	0.8262662448013203	0.530867567083041	>= 0.8
NDGA	m	C2004	Around[0.10486200435762434, 0.002252502911670043]	Around[0.2644249840320757, 0.013836000949252483]	0.0009344337513021053	0.9423941207662276	0.3385558603176789
NDGA_hi	f	C2010	Around[-0.029520975878970228, 0.003177141586533687]	Around[-0.02715336758055881, 0.012435146798682309]	0.773772516960327	0.5720728505644951	>= 0.8
NDGA_hi	m	C2010	Around[0.08553938462321113, 0.004063487477293777]	Around[0.3902989049227534, 0.014200967716435317]	0.006906579831146938	1.3218282643226837	0.060730287187259514
NDGA_lo	m	C2010	Around[0.08866392745757543, 0.0038862334924225045]	Around[0.10492234285502161, 0.013200123693956895]	0.07216825816509682	0.6738379372682399	>= 0.8
NDGA_mid	m	C2010	Around[0.11319111965792344, 0.004057049945332673]	Around[0.46910598362995937, 0.015652258812082136]	0.0010983037914884762	1.4351347370800798	0.032514268780765604
NFP	f	C2004	Around[-0.011498727399537986, 0.002486220759083058]	Around[0.17310334211661899, 0.01480247957172373]	0.3529012122825844	0.7171177786528611	0.7150744353228423
NFP	m	C2004	Around[0.028380524740682783, 0.003468391837982513]	Around[0.025002738190214716, 0.012586952569098316]	0.7805402282795182	0.8565978196021675	0.4609929778484208
NR	f	C2016	Around[-0.028167002207810415, 0.002107706570047572]	Around[-0.20957438139416973, 0.012766205324302319]	0.07408609304362715	0.9907226122753126	0.2808553787829725
NR	m	C2016	Around[-0.02520120912786394, 0.004252583230173396]	Around[0.07247275231732883, 0.011960755811108014]	0.5319883206850151	0.5015398502712377	>= 0.8
OAA	f	C2007	Around[0.03143543580174326, 0.0032794439526351187]	Around[-0.024290598794199897, 0.011804045843892762]	0.5068034327894331	0.5772387297450983	>= 0.8
OAA	m	C2007	Around[0.022035122086146854, 0.004182885428626978]	Around[0.06630136181438938, 0.014188370752639774]	0.568946354875853	0.46486112901040216	>= 0.8
PB125	f	C2017	Around[0.011873684672322929, 0.002417820253354769]	Around[-0.3514922923324116, 0.013633716758627174]	0.021906423401674792	0.9670731521291276	0.30810526572094793
PB125	m	C2017	Around[-0.04504271479468276, 0.00590867040923566]	Around[0.12866016043385142, 0.014245998929993595]	0.2997506455640874	0.6515843314075894	>= 0.8
Prot	f	C2011	Around[0.022038090110874188, 0.002254145325451154]	Around[-0.07095366939503926, 0.017470033851599346]	0.5538597188366161	0.5242525067512166	>= 0.8
Prot	m	C2011	Around[0.08129368636016605, 0.004210534724450727]	Around[0.03037880293742594, 0.01152598798535795]	0.12676010581463354	0.5964370087902541	>= 0.8
RaAc16	f	C2017	Around[0.11796078298805729, 0.0024708588915616533]	Around[-0.3163101843926976, 0.013386142323718445]	9.927088997921116e-7	1.0438391448511015	0.2262639275449487
RaAc16	m	C2017	Around[0.11890430368333073, 0.005264460262055685]	Around[0.03678723168619189, 0.01364507710791631]	0.0548960799447253	0.6430922216714532	>= 0.8
RaAc9	f	C2017	Around[0.24236518114406005, 0.0025319036723850017]	Around[-0.18372990148123416, 0.015861315721467116]	5.258962191296119e-30	1.0829350150130392	0.19159925286161356
RaAc9	m	C2017	Around[0.29145940978859786, 0.004769294429651354]	Around[0.3458819177128209, 0.012548910898553199]	5.323868080790671e-9	1.4126351468725808	0.0369596339650952
Rapa	f	C2005	Around[0.12899791961355034, 0.002062128468860415]	Around[-0.2084156455978247, 0.017335819964720157]	5.677636178849215e-12	0.9762795459416249	0.2972753922755701
Rapa	f	C2006	Around[0.15849229411047097, 0.0033203497612585564]	Around[-0.09180364039243293, 0.012451175517195299]	1.8571290782083276e-8	1.0138632911340513	0.2559711936449467
Rapa	m	C2005	Around[0.1844241148123649, 0.002998495246611884]	Around[0.2058248450585106, 0.012222825630729673]	7.589537314901236e-7	1.0787226416705902	0.195120513230443
Rapa	m	C2006	Around[0.06996942691243285, 0.003792694452392163]	Around[-0.20083874964282825, 0.010134822007963486]	0.001008737464332306	0.7756650937686909	0.600396208125969
Rapa_hi	f	C2009	Around[0.24957913389041145, 0.002322259746052281]	Around[0.46794838418236373, 0.014995668343762286]	1.5570806613479285e-27	1.7974688130933303	0.003123999873410373
Rapa_hi	m	C2009	Around[0.20188074316165672, 0.00365894710611562]	Around[0.08371701348105656, 0.013783234410928873]	1.5240964657153356e-6	1.1139935218402948	0.16715797546362887
Rapa_hi_continuous	f	C2015	Around[0.12313009667490818, 0.002875747494866773]	Around[-0.38542930743934856, 0.015319083898916251]	4.53461028969451e-10	1.2953719103516714	0.06975057659664026
Rapa_hi_continuous	m	C2015	Around[0.09397549221674131, 0.005044916987458791]	Around[0.03460400944963891, 0.01352804613475382]	0.09653866349408381	0.6481117894330036	>= 0.8
Rapa_hi_cycle	f	C2015	Around[0.07381199215149196, 0.0031677035940420465]	Around[-0.18494604404185946, 0.012164505987465402]	0.0004923177681271013	0.8656610702828873	0.4468237771573814
Rapa_hi_cycle	m	C2015	Around[0.08750937818781436, 0.006611350572610349]	Around[-0.20262984544912233, 0.014918275794363027]	0.009134347648840592	0.8822261260156794	0.4216841544733332
Rapa_hi_start_stop	f	C2015	Around[0.037719625397254763, 0.0020351316224776705]	Around[-0.021824145427040666, 0.016996880816048717]	0.17474767048673406	0.719766769559151	0.7096515354526198
Rapa_hi_start_stop	m	C2015	Around[0.10128782937635794, 0.004447646343512699]	Around[-0.015494663906497473, 0.011910074024416909]	0.04231385989658885	0.7918456516540013	0.5706998344472133
Rapa_lo	f	C2009	Around[0.1539709791951042, 0.0027302222522794513]	Around[-0.10452559118337991, 0.011404487940366493]	1.6856721196779886e-7	0.8193227459205974	0.522342203615043
Rapa_lo	m	C2009	Around[0.014737239857150688, 0.005112859867404483]	Around[-0.21851118223462912, 0.012988372793212279]	0.22753452685519387	0.7619554597603173	0.6262503518435655
Rapa_mid	f	C2009	Around[0.18976162040446162, 0.003120411826986352]	Around[-0.04021698525328335, 0.012843036349506197]	7.13237719885202e-10	0.6428496453279627	>= 0.8
Rapa_mid	m	C2009	Around[0.10275201391982812, 0.004224095326746501]	Around[-0.09831103570283485, 0.0107554341078429]	0.023242910639583635	0.7877882881675957	0.5780623215403078
Res	f	C2007	Around[0.04635719917158842, 0.0023574710495846583]	Around[0.3515155240180694, 0.012996163391243052]	0.013897215493682644	1.0835771118231583	0.19106692226094796
Res	m	C2007	Around[0.029386400864677413, 0.00416024857856205]	Around[0.07357416790395407, 0.014845025829782955]	0.6438665565308731	0.5335489334610733	>= 0.8
Res_hi	f	C2006	Around[0.00958928819014676, 0.0027385216555932]	Around[-0.03372986944187808, 0.013392464845975874]	0.8350937379554197	0.36601528003216494	>= 0.8
Res_hi	m	C2006	Around[0.04660916642452498, 0.003102811242492846]	Around[-0.02112768706360205, 0.01242069784569449]	0.3388704890112518	0.43981697515957335	>= 0.8
Res_lo	f	C2006	Around[0.014157599276279966, 0.002464492868728725]	Around[-0.06364173937453377, 0.017592121719795135]	0.6611938262875879	0.607107689052494	>= 0.8
Res_lo	m	C2006	Around[-0.00037955666457172027, 0.003523630488481115]	Around[0.1046596764333948, 0.011810944572463834]	0.6420150559238815	0.5677140686663307	>= 0.8
Sim_hi	f	C2006	Around[0.0013853290663374857, 0.002131053671283217]	Around[-0.24329722496786466, 0.012833949024797757]	0.167517426014479	0.7214091442979568	0.7063000538015467
Sim_hi	m	C2006	Around[-0.05340221427721538, 0.003808008853005961]	Around[-0.01513121972405593, 0.012244577943559515]	0.563957542988566	0.8893059678913283	0.4112380527064319
Sim_lo	f	C2006	Around[0.02840735301229355, 0.00238470058384503]	Around[-0.023026294955099814, 0.01507937262357148]	0.6088258869654256	0.5734269058334032	>= 0.8
Sim_lo	m	C2006	Around[0.022345311363495143, 0.0029653206838888974]	Around[-0.05506051696250181, 0.012375916653035699]	0.4589644794655292	0.4915058279257181	>= 0.8
Sul	f	C2017	Around[-0.019778754275938417, 0.002296160462327236]	Around[-0.07465606500698838, 0.015531335417211967]	0.6920970680973768	0.7778178338713965	0.5963938638358076
Sul	m	C2017	Around[-0.03132541720104822, 0.004804745491728084]	Around[0.1354938214738704, 0.014797253212814152]	0.3738858507078856	0.687973379511905	0.7761049203715725
Syr	f	C2017	Around[-0.023314022475395473, 0.002293606569162522]	Around[-0.011635291931764548, 0.017492753483736332]	0.46339424736647594	0.8041518772138435	0.5487165338004383
Syr	m	C2017	Around[0.05424883928276316, 0.004906866153288947]	Around[0.20397883547191106, 0.011889573470584197]	0.09241353126664566	1.1204163493394257	0.1624283315400523
TM5441	f	C2014	Around[-0.0014807775221812756, 0.0019671231141906945]	Around[0.14390108178093694, 0.0115906478301623]	0.45129750192223783	0.5607283685250464	>= 0.8
TM5441	m	C2014	Around[-0.028747853286271465, 0.004080447340297078]	Around[0.11629097262770062, 0.014246055073794934]	0.3908117121798907	0.6414893446319149	>= 0.8
UA	f	C2013	Around[0.005027987244238745, 0.002266776815644598]	Around[0.04430511468707615, 0.013854037686264923]	0.8859815494778296	0.6079464691951088	>= 0.8
UA	m	C2013	Around[0.06561704202312293, 0.0029938743059077415]	Around[0.11002876097823418, 0.01211437782240291]	0.16241871285715445	0.7571637311090499	0.6354342529816062
UDCA	f	C2011	Around[0.00402309061662889, 0.0028108938260614945]	Around[-0.25517517080706315, 0.016198481184792193]	0.12730449182240497	0.8582274948914628	0.458423575277598
UDCA	m	C2011	Around[0.06617586098831488, 0.0035338265655483225]	Around[0.13729916706228493, 0.012730662813224151]	0.14329267943171012	0.9439991430573726	0.3365119615328488
