## Supplementary Data 2 for "Compression of morbidity by interventions that steepen the survival curve"

Label	Gender	Publication	Relative longevity (Ln)	Relative steepness (Ln)	p-value	KSm test stat	KSm p-value
Rapamycin 20mo	f	Bartke_2018_Effects of rapamycin on growth hormone receptor knockout mice	Around[0.1907014132051304, 0.004048545843614588]	Around[-0.06661232429839291, 0.05355280942095282]	0.0012625246035011567	0.8182852951814502	0.5241132626371124
Rapamycin 20mo	m	Bartke_2018_Effects of rapamycin on growth hormone receptor knockout mice	Around[0.10860967000335715, 0.0025957840916600674]	Around[-0.3255598676872206, 0.05122039245812491]	0.010203076042062881	1.0561374996390367	0.21487352993187608
Rapamycin 3mo 42ppm	mix	Blasco_2020_The mTOR pathway is necessary for survival of mice with short telomeres	Around[0.3254284458647221, 0.006558644636533783]	Around[0.46504020826495585, 0.027269941188574304]	0.0017853205953532432	1.2634555384907185	0.08212665789476882
ATTAC+AP C57	f	Deursen_2016_Naturally occurring p16Ink4a-positive cells shorten healthy lifespan	Around[0.17831044518249928, 0.004590297453082596]	Around[0.637017973943612, 0.03269355510968362]	0.02107304661782498	0.8568623255274004	0.4605443599985627
ATTAC+AP C57	m	Deursen_2016_Naturally occurring p16Ink4a-positive cells shorten healthy lifespan	Around[0.27863550382978675, 0.0060056942896191505]	Around[0.9001253289621722, 0.02241941242696336]	0.00022373340424146058	1.4379537023568632	0.031991831923008154
ATTAC+AP mix	f	Deursen_2016_Naturally occurring p16Ink4a-positive cells shorten healthy lifespan	Around[0.24366686528417308, 0.0051333602689366065]	Around[0.2236900016875002, 0.02346889799481369]	0.004929508121812303	0.8244074589996111	0.5136834103660914
ATTAC+AP mix	m	Deursen_2016_Naturally occurring p16Ink4a-positive cells shorten healthy lifespan	Around[0.24122114885249615, 0.005777256196685208]	Around[0.20256195642795347, 0.03251520540940428]	0.02135655472551426	0.5780364560596756	>= 0.8
Rapamycin 19mo	f	Fischer_2013_Rapamycin Extends Life and Health in C57BL6 Mice	Around[0.06410030581810956, 0.0034345015086908876]	Around[-0.16422316785561292, 0.019822396387470367]	0.20062709670147347	0.6069142040469865	>= 0.8
Rapamycin 19mo	m	Fischer_2013_Rapamycin Extends Life and Health in C57BL6 Mice	Around[-0.010558084803117268, 0.004243460752456029]	Around[-0.3345115242806023, 0.01758648987967814]	0.339175282656733	0.5550065873650614	>= 0.8
eRapa 2mo	f	Hasty_2015_p53 and rapamycin are additive	Around[0.27664984405270315, 0.009236991961733044]	Around[0.5898459341076583, 0.03889173926348475]	0.10310471388418169	0.6121224011491829	>= 0.8
eRapa 2mo	m	Hasty_2015_p53 and rapamycin are additive	Around[0.13152297555067757, 0.005557106683835302]	Around[-0.25430007566200047, 0.03824884005109194]	0.13460006697005747	0.7224952775953725	0.7040881153615414
IGF-1RmAB	f	Huffman_2018_Late-life targeting of the IGF-1 receptor improves	Around[0.10738173109880825, 0.004247067960562965]	Around[0.19968106457995102, 0.023191977524959766]	0.15757472673551023	0.47716350552129794	>= 0.8
eRapa o3m	f	Kaeberlein_2016_Transient rapamycin treatment can increase lifespan and healthspan in middle-aged mice	Around[0.13526512400009322, 0.0031556125224647693]	Around[0.24386778619533742, 0.04766574262315499]	0.012276668723677093	0.80298131353937	0.5507846452373535
eRapa o3m	m	Kaeberlein_2016_Transient rapamycin treatment can increase lifespan and healthspan in middle-aged mice	Around[0.12506635265924787, 0.0037250142541351626]	Around[0.337475960443181, 0.043990422793748055]	0.06399143446058854	0.8526238203476059	0.46729822037734814
Rapa inj3m	f	Kaeberlein_2016_Transient rapamycin treatment can increase lifespan and healthspan in middle-aged mice	Around[-0.005848727862124888, 0.003937204786666272]	Around[0.2557354638748057, 0.023761701540787387]	0.7372074184276337	0.5309477672466303	>= 0.8
Rapa inj3m	m	Kaeberlein_2016_Transient rapamycin treatment can increase lifespan and healthspan in middle-aged mice	Around[0.13128092608847577, 0.004660088135097678]	Around[0.19918556299053924, 0.035242445485774765]	0.16746792061094434	0.6072343990163689	>= 0.8
VEGF	f	Keshet_2021_Counteracting age-related VEGF signalinginsufficiency promotes healthy aging and extendslife span	Around[0.37312541330146315, 0.00276277244051823]	Around[0.906826093879481, 0.023048441947362493]	2.633434918242851e-19	1.553582838216711	0.016017200709530797
VEGF	m	Keshet_2021_Counteracting age-related VEGF signalinginsufficiency promotes healthy aging and extendslife span	Around[0.3764570512320203, 0.0037297461216841193]	Around[-0.206695970844049, 0.017164775907507014]	2.592040450019325e-13	1.1077174839149666	0.17188513108879028
D+Q	mix	Kirkland_2018_Senolytics improve physical function and increase lifespan in old age	Around[0.05811636597979267, 0.0018136483325577914]	Around[-0.05358488653513848, 0.013683087829369162]	0.047827691239518855	0.43912298242241565	>= 0.8
BD	mix	Kume_2023_Ketone bodies A double-edged sword for mammalian life span	Around[-0.06039361013469234, 0.005336716275063315]	Around[-0.0700058903199331, 0.034432984302435674]	0.7249829660128366	0.7577181453494021	0.6343674547364045
LCKD	mix	Kume_2023_Ketone bodies A double-edged sword for mammalian life span	Around[-0.13018837986955864, 0.004958526555852655]	Around[1.0919011072878708, 0.036806098815133616]	0.009656720360966308	1.2128627346096346	0.10551260595681203
FMD	f	Longo_2015_A Periodic Diet that Mimics Fasting Promotes Multi-System Regeneration, Enhanced Cognitive Performance, and Healthspan	Around[0.0989213341491389, 0.004107149597604773]	Around[0.5332191415886577, 0.021073665172994846]	0.04986206734395446	1.4806151712262512	0.02493967450418624
LCD	m	Lopez-Dominguez_2017_A Ketogenic Diet Extends Longevity and Healthspan in Adult Mice	Around[0.05824178242299736, 0.002494300547446894]	Around[0.2567088423298062, 0.019838613683946963]	0.2306971906334692	0.6175130520785921	>= 0.8
Putrescine 4mo	f	Madeo_2016_Cardioprotection and lifespan extension by the natural polyamine sperm	Around[0.011190589022682017, 0.005924755374221174]	Around[-0.33404491425324156, 0.02663644122731934]	0.6608256879602648	0.8065908635139071	0.5444220728580342
Spermidine 4mo	f	Madeo_2016_Cardioprotection and lifespan extension by the natural polyamine sperm	Around[0.12917103394710985, 0.0024422883274876645]	Around[0.09853922832722377, 0.025556786794302518]	0.0011058978703603257	0.7885428194666875	0.5766888713283926
Spermine 4mo	f	Madeo_2016_Cardioprotection and lifespan extension by the natural polyamine sperm	Around[0.11702842474363599, 0.004641762713530212]	Around[0.019784244638353557, 0.02677160703260181]	0.18084658834255468	0.7166229123852887	0.7160897208180197
KD	mix	Maratos-Flier_2015_Adaptive changes in amino acid metabolism permit	Around[0.03260931815602035, 0.005488261033400967]	Around[-0.35058413021749835, 0.03713048592683651]	0.6887845949433252	0.8712584416545891	0.4379035898171519
Fisetin	mix	Niedernhofer_2018_Fisetin is a senotherapeutic that extends health and lifespan	Around[0.1580668828044095, 0.0024085030772371496]	Around[0.6745822650720763, 0.07211474884506976]	0.00002745408434260911	0.6492530424371112	>= 0.8
eHSP70 12mo	m	Nudler_2015_Exogenous Hsp70 delays senescence and improves	Around[0.1690172276940542, 0.006345510533308635]	Around[0.4854847370072177, 0.025911511000181426]	0.13582877288123976	0.6563376665419315	>= 0.8
Rapa 4mo	f	Richardson_2014_Mice Fed Rapamycin Have an Increase in Lifespan Associated with Major Changes in the Liver Transcriptome	Around[0.09039796909384995, 0.0033446407031689452]	Around[0.4481862510947054, 0.025140988677810127]	0.11059236418842412	1.0522885231237418	0.21838950479457778
Rapa 4mo	m	Richardson_2014_Mice Fed Rapamycin Have an Increase in Lifespan Associated with Major Changes in the Liver Transcriptome	Around[0.09939532160482331, 0.0034350553600066757]	Around[-0.39464621783240067, 0.027457250198173373]	0.04531778418256769	0.578609519283054	>= 0.8
TNFa block	f	Rovere-Querini_2020_Pharmacological blockade of TNFα p	Around[0.07669439592403858, 0.007014143122286275]	Around[-0.15723203179100512, 0.03615189553316896]	0.6007337175742035	0.8516951204908458	0.46877987004294025
CR_d02h	m	Takahashi_2022_Circadian alignment of early onset caloric	Around[0.1958306414176551, 0.0053732207696732225]	Around[0.10640975459460235, 0.01827018974492554]	0.030777289124895617	0.5439691419539026	>= 0.8
CR_d12h	m	Takahashi_2022_Circadian alignment of early onset caloric	Around[0.21534541514411537, 0.005228122865417631]	Around[0.2788042741997252, 0.023327394970934646]	0.01577268695032073	0.7829927610320652	0.5868370198055024
CR_n02h	m	Takahashi_2022_Circadian alignment of early onset caloric	Around[0.3287933561148458, 0.0050910880119474184]	Around[0.42514200554948495, 0.019195733338482]	0.00004881095002749142	1.1179085646866516	0.16426210307210454
CR_n12h	m	Takahashi_2022_Circadian alignment of early onset caloric	Around[0.2737406835275256, 0.005139155280391646]	Around[0.09367493462554612, 0.02021915642094976]	0.0005768040162545936	0.6526083106931374	>= 0.8
CR_s	m	Takahashi_2022_Circadian alignment of early onset caloric	Around[0.14163993696406682, 0.0063515510108550595]	Around[0.0401768648673478, 0.019250317260127197]	0.1746137428358046	0.5573603575735432	>= 0.8
cyclic HF	m	Verdin_2017_Ketogenic Diet Reduces Midlife Mortality and Improves Memory in Aging Mice	Around[0.05460825789443059, 0.0034864807709783607]	Around[0.4270290133161755, 0.02676928356024868]	0.4366524341560777	1.3566798672994498	0.05038743985890119
cyclic KD	m	Verdin_2017_Ketogenic Diet Reduces Midlife Mortality and Improves Memory in Aging Mice	Around[0.041588311582427526, 0.003241462879745726]	Around[0.516440905433121, 0.015095105800527498]	0.07041951781659585	0.9674786558309982	0.30762224733882615
HF	m	Verdin_2017_Ketogenic Diet Reduces Midlife Mortality and Improves Memory in Aging Mice	Around[-0.1452071528785278, 0.0039244735825740085]	Around[0.19807726076774218, 0.03039610707482601]	0.00839413146008413	0.6258244848818212	>= 0.8
KD	m	Verdin_2017_Ketogenic Diet Reduces Midlife Mortality and Improves Memory in Aging Mice	Around[-0.08007309407415293, 0.002637503883665223]	Around[0.9160387842577326, 0.029171948748229454]	0.0014646640053959802	0.45119108586887247	>= 0.8
KD	m	Verdin_2017_Ketogenic Diet Reduces Midlife Mortality and Improves Memory in Aging Mice	Around[-0.08007309407415293, 0.002637503883665223]	Around[0.9160387842577326, 0.029171948748229454]	0.0014646640053959802	1.092074693631761	0.18413113364032346
Taurine	f	Yadav_2023_Taurine deficiency as a driver of aging	Around[0.13414587266942102, 0.002446510385451871]	Around[0.16399101884867043, 0.021012343687629373]	0.0004339238862641732	1.6439621348483227	0.008986104662923869
Taurine	m	Yadav_2023_Taurine deficiency as a driver of aging	Around[0.09176311811058716, 0.0019384572723723115]	Around[0.3275197271969893, 0.01589026760492471]	0.0030935695811132556	1.2438845591599166	0.09059552931380406
